# Arabidopsis ACINUS is O-glycosylated and regulates transcription and alternative splicing of regulators of reproductive transitions

**DOI:** 10.1101/2020.10.01.322347

**Authors:** Yang Bi, Zhiping Deng, Weimin Ni, Ruben Shretha, Dasha Savage, Thomas Hartwig, Sunita Patil, Su Hyun Hong, Juan A. Oses-Prieto, Kathy H. Li, Peter H Quail, Alma L Burlingame, Shou-Ling Xu, Zhi-Yong Wang

## Abstract

O-GlcNAc modification plays important roles in metabolic regulation of cellular status. Two homologs of O-GlcNAc transferase, SECRET AGENT (SEC) and SPINDLY (SPY), which have O-GlcNAc and O-fucosyl transferase activities, respectively, are essential in *Arabidopsis* but have largely unknown cellular targets. Here we show that AtACINUS is O-GlcNAcylated and O-fucosylated and mediates regulation of transcription, alternative splicing (AS), and developmental transitions. Knocking-out both AtACINUS and its distant paralog AtPININ causes severe growth defects including dwarfism, delayed seed germination and flowering, and abscisic acid (ABA) hypersensitivity. Transcriptomic and protein-DNA/RNA interaction analyses demonstrate that AtACINUS represses transcription of the flowering repressor *FLC* and mediates AS of *ABH1* and *HAB1*, two negative regulators of ABA signaling. Proteomic analyses show AtACINUS’s O-GlcNAcylation, O-fucosylation, and association with splicing factors, chromatin remodelers, and transcriptional regulators. Some AtACINUS/AtPININ-dependent AS events are altered in the *sec* and *spy* mutants, demonstrating a function of O-glycosylation in regulating alternative RNA splicing.
