## Supplemental table 3 for "Arabidopsis ACINUS is O-glycosylated and regulates transcription and alternative splicing of regulators of reproductive transitions"

### Sheet: AtACINUS interactome final
Supplementary data 3. AtACINUS interactome. Label-free quantification was done by comparing three biological replicates of IP-MS of ACINUS-GFP and TAP-GFP using softwares MaxQuant and Perseus.Fold enrichment is calculated as log2(AtAcinus-GFP/TAP-GFP). T test is calculated as -LOG(P-value). Significant enrichement is indicated by "+". SILIA experiment was done by comparing ratios from either N14 …
				Label-free quantification			SILIA
				Fold Enrichment	T test	Significant	Normalized L/H Ratio	Normalized H/L ratio
Accession number	Protein description	Protein Name	Name in Figure 1B	(log2)	(-LOG(P-value))		(N14:Col; N15:acinus-2)	(N15:Col; N14:acinus-2)		Yeast homolog	Human homolog	Functional category	Function	Majority protein IDs by MaxQuant search	Peptides	Razor + unique peptides	Unique peptides	Sequence coverage [%]	Unique + razor sequence coverage [%]	Unique sequence coverage [%]	Mol. weight [kDa]	BH Q value for LFQ	Permutation-based Q value for LFQ	Score	MS/MS count
AT4G39680	SAP DOMAIN-CONTAINING PROTEIN		ACINUS	16.1724	5.13502	+	16.65	16.15			ACIN1	ASAP/PSAP		AT4G39680.2;AT4G39680.1	83	83	83	93.8	93.8	93.8	69.441	0.00245731	0	323.31	943
AT2G45640	SIN3 ASSOCIATED POLYPEPTIDE P18	SAP18, ATSAP18	SAP18, ATSAP18	7.58944	3.72261	+	14.58	30.68			SAP18	ASAP/PSAP	Links the histone deacetylase complex to transcriptional repressors bound to chromatin. Involved in the tethering of the SIN3 complex to core histone proteins. Mutant shows upregulated FLC level.	AT2G45640.1;AT2G45640.2	12	12	12	60.5	60.5	60.5	17.164	0.00762157	0	323.31	80
AT1G16610	ARGININE/SERINE-RICH 45	SR45, RNPS1	SR45, RNPS1	7.06134	4.02707	+	N/A	6.44			RNPS1	ASAP/PSAP	Involved in 5' and 3' splicing site selection of introns, and may bridge the 5' and 3' components of the spliceosome. Mutant is late flowering with upregulated FLC level.	AT1G16610.2;AT1G16610.1;AT1G16610.3	8	8	8	19.7	19.7	19.7	44.648	0.00675153	0	74.331	66
AT1G15200	PROTEIN-PROTEIN INTERACTION REGULATOR FAMILY PROTEIN	PININ	PININ	6.33662	3.61655	+	5.52	44.53			PNN	ASAP/PSAP	exon-exon junction complex	AT1G15200.1;AT1G15200.2;AT1G15200.4;AT1G15200.3	16	16	16	41.6	41.6	41.6	48.905	0.00900906	0	160.7	57
AT5G28740	TETRATRICOPEPTIDE REPEAT (TPR)-LIKE SUPERFAMILY PROTEIN		SYF1	7.06611	2.83442	+	9.01	17.56		Syf1p	XAB2	NTC/NTR	generation of catalytic spliceosome for first transesterification step	AT5G28740.1	33	33	33	37.8	37.8	37.8	107.05	0.0327318	0	264.71	80
AT4G15900	PLEIOTROPIC REGULATORY LOCUS 1	PRL1	PRL1--(MAC2)	6.6959	3.73758	+	6.06	25.57		Prp46p	PLRG1	NTC/NTR	Pleiotropic regulator of glucose, stress and hormone responses. Also regulates cytochrome P450 CYP90A1/CPD. Coordinates the expression of hormone- and stress-related genes and genes related to cell wall modification and growth, leading to altered sugar-dependent growth and developmental responses. Component of the MAC complex that probably regulates defense responses through transcriptional contr…	AT4G15900.1	18	18	14	44.4	44.4	37.4	54.009	0.00767023	0	157.94	80
AT1G80930	MIF4G DOMAIN-CONTAINING PROTEIN / MA3 DOMAIN-CONTAINING PROTEIN		CWC22	6.56503	2.22927	+	11.02	15.24		Cwc22p	CWC22	NTC/NTR	mRNA splicing, via spliceosome	AT1G80930.1	23	23	23	23.2	23.2	23.2	104.02	0.0770617	0	222.59	59
AT1G10580	TRANSDUCIN/WD40 REPEAT-LIKE SUPERFAMILY PROTEIN		PRP17	6.09394	2.91423	+	5.86	8.8		Prp17p	CDC40	NTC/NTR	mRNA splicing	AT1G10580.1	18	18	18	32.3	32.3	32.3	65.127	0.0298942	0	142	45
AT2G33340	MOS4-ASSOCIATED COMPLEX 3B	MAC3B	MAC3B /PRP19B	5.71475	2.84402	+	5.22	20.2		Prp19p	PRPF19	NTC/NTR	Probable ubiquitin-protein ligase which is mainly involved pre-mRNA splicing and DNA repair (By similarity). Component of the MAC complex that probably regulates defense responses through transcriptional control and thereby is essential for plant innate immunity	AT2G33340.2;AT2G33340.1;AT2G33340.3	16	16	14	40	40	36	56.727	0.0327437	0	173.24	67
AT1G04510	MOS4-ASSOCIATED COMPLEX 3A	MAC3A	MAC3A	5.67397	3.20302	+	4.98	13.08		Prp19p	hPRP19	NTC/NTR		AT1G04510.2;AT1G04510.1	16	14	14	35.8	31.7	31.7	56.881	0.0170363	0	108.31	41
AT5G41770	CROOKED NECK PROTEIN, PUTATIVE / CELL CYCLE PROTEIN, PUTATIVE		SYF3/CRNK1--(MAC10)	5.65746	2.23904	+	9.01	4		Clf1p/Syf3p	CRNKL1	NTC/NTR	spliceosomal complex assembly	AT5G41770.1	20	20	20	22.6	22.6	22.6	84.527	0.077356	0	142.97	64
AT3G18790	FUNCTIONS IN: MOLECULAR_FUNCTION UNKNOWN; INVOLVED IN: BIOLOGICAL_PROCESS UNKNOWN; LOCATED IN: CHLOROPLAST; EXPRESSED IN: 22 PLANT STRUCTURES; EXPRESSED DURING: 13 GROWTH STAGES; CONTAINS INTERPRO DOMAIN/S: ISY1-LIKE SPLICING (INTERPRO:IPR009360); HAS 1147 BLAST HITS TO 965 PROTEINS IN 236 SPECIES: ARCHAE - 12; BACTERIA - 13; METAZOA - 351; FUNGI - 230; PLANTS - 49; VIRUSES - 9; OTHER EUKARYOTES …		ISY1--(MAC8)	5.52319	3.92517	+	4.4	not detected		Isy1p	ISY1	NTC/NTR	generation of catalytic spliceosome for second transesterification step;mRNA 3'-splice site recognition	AT3G18790.1	11	11	11	43.3	43.3	43.3	35.377	0.00663976	0	90.459	29
AT1G09770	CELL DIVISION CYCLE 5	ATCDC5, CDC5, ATMYBCDC5	CDC5--(MAC1)	5.29294	3.99404	+	7.49	14.84		Cef1p	CDC5L	NTC/NTR	Component of the MAC complex that probably regulates defense responses through transcriptional control and thereby is essential for plant innate immunity.	AT1G09770.1	32	32	32	41.4	41.4	41.4	95.766	0.00679941	0	286.66	76
AT3G13200	CWF15 / CWC15 CELL CYCLE CONTROL FAMILY PROTEIN	EMB2769	EMB2769	5.035	2.66536	+	10.49	4.4		Cwc15p	CWC15	NTC/NTR	mRNA splicing, via spliceosome	AT3G13200.1	10	10	10	40.4	40.4	40.4	27.032	0.0434781	0	89.618	22
AT2G38770	P-LOOP CONTAINING NUCLEOSIDE TRIPHOSPHATE HYDROLASES SUPERFAMILY PROTEIN	EMB2765	AQUARIUS	4.98227	3.32246	+	8.57	13.15		Cwf11p	Aquarius	NTC/NTR	mRNA splicing, via spliceosome	AT2G38770.1	31	31	31	21.7	21.7	21.7	173.02	0.0140817	0	253.89	71
AT4G21110	G10 FAMILY PROTEIN		G10	4.54213	4.55743	+	6.65	7.35		Cwc14p	BUD31	NTC/NTR	mRNA splicing	AT4G21110.1	3	3	3	17.2	17.2	17.2	17.187	0.00464535	0	19.349	8
AT3G18165	MODIFIER OF SNC1,4	MOS4	MOS4	4.51091	3.18814	+	9.51	16.2		Snt309p	BCAS2	NTC/NTR	Pre-mRNA-splicing factor SPF27 homolog,Component of the MAC complex that probably regulates defense responses through transcriptional control and thereby is essential for plant innate immunity. Involved in mRNA splicing	AT3G18165.1	5	5	5	19.4	19.4	19.4	29.679	0.0171661	0	87.025	15
AT2G36130	CYCLOPHILIN-LIKE PEPTIDYL-PROLYL CIS-TRANS ISOMERASE FAMILY PROTEIN		CYP18	3.67259	2.44792	+	10.34	13.86		Cpr3p	PPIL1	NTC/NTR	PPIases accelerate the folding of proteins. It catalyzes the cis-trans isomerization of proline imidic peptide bonds in oligopeptides	AT2G36130.1	6	6	6	54.3	54.3	54.3	18.232	0.0587966	0	47.1	14
AT1G07360	CCCH-TYPE ZINC FINGERFAMILY PROTEIN WITH RNA-BINDING DOMAIN		MAC5A	3.28855	3.84977	+	2.75	7.16		Ecm2p	RBM22	NTC/NTR		AT1G07360.1	13	13	7	24.3	24.3	14.6	53.587	0.007483	0	104.74	50
AT1G77180	CHROMATIN PROTEIN FAMILY	SKIP	SKIP--(MAC6)	3.2661	3.69867	+	8.77	19.89		Prp45p	SNW1	NTC/NTR	Splicing factor involved in post-transcriptional regulation of circadian clock and flowering time genes. Associates with the pre-mRNA of PRR7, PRR9, ELF3 and GI, and is necessary for the regulation of their alternative splicing and mRNA maturation. Probably involved in splice site recognition	AT1G77180.2;AT1G77180.1;AT1G77180.3	16	16	16	32.1	32.1	32.1	69.422	0.00774373	0	129.87	57
AT3G49601	FUNCTIONS IN: MOLECULAR_FUNCTION UNKNOWN; INVOLVED IN: BIOLOGICAL_PROCESS UNKNOWN; LOCATED IN: CELLULAR_COMPONENT UNKNOWN; CONTAINS INTERPRO DOMAIN/S: MRNA SPLICING FACTOR, CWF21 (INTERPRO:IPR013170); HAS 30201 BLAST HITS TO 17322 PROTEINS IN 780 SPECIES: ARCHAE - 12; BACTERIA - 1396; METAZOA - 17338; FUNGI - 3422; PLANTS - 5037; VIRUSES - 0; OTHER EUKARYOTES - 2996 (SOURCE: NCBI BLINK).		CWC21	5.66597	6.1569	+	not detected	not detected		Cwc21p	SRRM2	NTC/NTR		AT3G49601.1	18	18	18	31.6	31.6	31.6	68.352	0.000700966	0	235.29	36
AT3G19760	EUKARYOTIC INITIATION FACTOR 4A-III	EIF4A-III	EIF4A-III	5.55754	5.76545	+	8.62	2.62		Fal1p	EIF4A3	EJC related		AT3G19760.1	18	16	16	45.6	43.1	43.1	45.844	0.000863217	0	124.62	93
AT1G02140	MAGO NASHI FAMILY PROTEIN	MEE63, MAGO, HAP1	MAGO	5.04581	4.31078	+	8.87	7.95			MAGOH	EJC related	Core component of the splicing-dependent multiprotein exon junction complex (EJC) deposited at splice junctions on mRNAs.	AT1G02140.1	10	10	10	58.7	58.7	58.7	17.458	0.00546482	0	89.31	32
AT1G51510	RNA-BINDING (RRM/RBD/RNP MOTIFS) FAMILY PROTEIN	Y14	Y14	4.43721	4.07155	+	12.46	not detected			RBM8A	EJC related	Core component of the splicing-dependent multiprotein exon junction complex (EJC) deposited at splice junctions on mRNAs. The EJC is a dynamic structure consisting of core proteins and several peripheral nuclear and cytoplasmic associated factors that join the complex only transiently either during EJC assembly or during subsequent mRNA metabolism. The EJC marks the position of the exon-exon junc…	AT1G51510.1	11	11	11	31.2	31.2	31.2	22.438	0.00710989	0	125.76	45
AT5G37720	ALWAYS EARLY 4	ALY4	ALY4	4.08025	4.10534	+	4.75	not detected			ALY	EJC related	mRNA binding	AT5G37720.2;AT5G37720.1	14	14	12	59.6	59.6	59.3	29.709	0.00717567	0	219.05	51
AT5G11200/AT5G11170	HOMOLOG OF HUMAN UAP56 B	UAP56B	AT5G11170/ UAP56a	4.05172	3.84132	+	3.01	not detected			UAP56	EJC related	ATP-dependent RNA helicase involved in pre-mRNA splicing. Required for the export of mRNA out of the nucleus. In addition to ssRNA and dsRNA, binds dsDNA, but not ssDNA	AT5G11200.1;AT5G11170.1;AT5G11200.3;AT5G11200.2;AT5G11170.2	6	6	6	15.7	15.7	15.7	48.337	0.00724854	0	39.273	23
AT1G66260	RNA-BINDING (RRM/RBD/RNP MOTIFS) FAMILY PROTEIN		ALY3	2.5226	4.39259	+	3.03	not detected			ALY	EJC related	Export adapter involved in nuclear export of spliced and unspliced mRNA	AT1G66260.2;AT1G66260.1	12	10	10	32.2	32.2	32.2	31.318	0.00509234	0.00377778	65.817	20
AT1G20580	SMALL NUCLEAR RIBONUCLEOPROTEIN FAMILY PROTEIN		SMD3B	3.90043	1.29578	+	7.93	5.1		Smd3p	SNRPD3	Sm core proteins	Core component of the spliceosomal U1, U2,U4 and U5 small nuclear ribonucleoproteins, the building blocks of the spliceosome	AT1G20580.1	3	3	2	26	26	18.3	14.237	0.247145	0.00526667	21.026	19
AT4G02840	SMALL NUCLEAR RIBONUCLEOPROTEIN FAMILY PROTEIN		SMD1B	3.6522	4.90371	+	6.95	Not detected		Smd1p	SNRPD1	Sm core proteins	chromatin binding	AT4G02840.1;AT4G02840.2	5	5	3	56	56	29.3	12.75	0.00313926	0	39.856	14
AT1G76300	SNRNP CORE PROTEIN SMD3	SmD3	SMD3A	2.48525	1.72498	+	7.83	5.65		Smd3p	SNRPD3	Sm core proteins	Core component of the spliceosomal U1, U2, U4 and U5 small nuclear ribonucleoproteins (snRNPs), the building blocks of the spliceosome (By similarity). May play a minor role in the splicing of cellular pre-mRNAs	AT1G76300.1	2	1	1	19.5	11.7	11.7	13.812	0.140374	0.00946835	8.2515	4
AT2G18740	SMALL NUCLEAR RIBONUCLEOPROTEIN FAMILY PROTEIN		SmE-b	2.47407	1.80279	+	9.06	6.04		Sme1p	SNRPE	Sm core proteins	spliceosomal snRNP assembly	AT2G18740.1;AT2G18740.2;AT4G30330.1	2	2	2	26.1	26.1	26.1	10.298	0.129853	0.00821053	11.75	3
AT5G44500/AT4G20440	SMALL NUCLEAR RIBONUCLEOPROTEIN FAMILY PROTEIN		SmB	2.46595	2.35883	+	9.51	not detected		Smb1p	SNRPB	Sm core proteins	mRNA splicing	AT5G44500.2;AT5G44500.1;AT4G20440.4;AT4G20440.3;AT4G20440.2;AT4G20440.1	4	4	4	16.5	16.5	16.5	26.999	0.0657195	0.00742857	33.155	23
AT1G80070	PRE-MRNA-PROCESSING-SPLICING FACTOR	SUS2, EMB33, EMB177, EMB14	SUS2, PRP8A	5.75118	2.70411	+	7.24	10.98		Prp8	PRPF8	U5 complex	Functions as a scaffold that mediates the ordered assembly of spliceosomal proteins and snRNAs. Required for the assembly of the U4/U6-U5 tri-snRNP complex (By similarity). Required for embryo development (Ref. 3). Required for splicing efficiency of COOLAIR introns and usage of the proximal poly(A) site. COOLAIR is a set of long non-coding antisense transcripts produced at the FLOWERING LOCUS C …	AT1G80070.1;AT4G38780.1	77	77	77	34.8	34.8	34.8	275.42	0.0414234	0	323.31	174
AT1G20960	U5 SMALL NUCLEAR RIBONUCLEOPROTEIN HELICASE, PUTATIVE	emb1507	BRR2/ emb1507	5.10942	2.67835	+	6.31	7.25		Brr2p	SNRNP200	U5 complex	RNA helicase that plays an essential role in pre-mRNA splicing as component of the U5 snRNP and U4/U6-U5 tri-snRNP complexes. Involved in spliceosome assembly, activation and disassembly. Mutant is defective in FLC intron splicing and is early flowering.	AT1G20960.2;AT1G20960.1	74	74	74	35.5	35.5	35.5	247.1	0.0430582	0	323.31	199
AT1G06220	RIBOSOMAL PROTEIN S5/ELONGATION FACTOR G/III/V FAMILY PROTEIN	MEE5, CLO, GFA1	CLO	4.8394	1.47146	+	7.68	9.15		Snu114p	hSNU114	U5 complex	Splicing factor involved in pre-mRNA splicing and component of the spliceosome	AT1G06220.2;AT1G06220.1	25	25	8	31.9	31.9	9.4	110.44	0.188743	0	192.63	78
AT2G43770	TRANSDUCIN/WD40 REPEAT-LIKE SUPERFAMILY PROTEIN		U5-40 kDa	4.78618	4.13275	+	3.09	not detected		Cwf17p	SNRNP40	U5 complex	mRNA Splicing	AT2G43770.1	9	9	9	30.6	30.6	30.6	37.885	0.00741049	0	74.559	29
AT1G09760	U2 SMALL NUCLEAR RIBONUCLEOPROTEIN A	U2A'	U2A'	4.30753	3.9284	+	4.62	5.68		Lea1p	SNRPA1	U2 complex		AT1G09760.1	10	10	10	49	49	49	28.041	0.00697822	0	77.456	36
AT2G06210	EARLY FLOWERING 8	ELF8, VIP6	ELF8, VIP6	2.47626	1.83772	+	3.54	7.08		Ctr9p	CTR9	PAF1 complex (PAF1C)	Component of the PAF1 complex (PAF1C) which is involved in histone modifications such as methylation on histone H3 'Lys-4' (H3K4me3) (PubMed:20363855). Involved in regulation of flowering time. Required for the expression of the MADS box genes and flowering repressors FLC, AGL27/FLM and AGL31/MAF2 (PubMed:15520273, PubMed:15472079). Required for histone H3 trimethylation on 'Lys-4' H3K4me3 at the…	AT2G06210.1	7	7	7	7.4	7.4	7.4	124.09	0.12388	0.00702703	48.582	14
AT5G08180	RIBOSOMAL PROTEIN L7AE/L30E/S12E/GADD45 FAMILY PROTEIN		NHP2	3.17686	3.05755	+	not detected	2.58		Nhp2p	NHP2	H/ACA snoRNP	Required for ribosome biogenesis. Part of a complex which catalyzes pseudouridylation of rRNA. This involves the isomerization of uridine such that the ribose is subsequently attached to C5, instead of the normal N1. Pseudouridine ("psi") residues may serve to stabilize the conformation of rRNAs (By similarity)	AT5G08180.2;AT5G08180.1	4	4	4	22.4	22.4	22.4	16.948	0.0225936	0	26.633	15
AT5G52470	FIBRILLARIN 1	FIB1, FBR1, ATFIB1, ATFBR1, SKIP7	FIB1	2.43598	2.76732	+	2	3.77		Nop1p	Fibrillarin	C/D snoRNP	Component of the Mediator complex, a coactivator involved in the regulated transcription of nearly all RNA polymerase II-dependent genes.	AT5G52470.1;AT5G52470.2	12	12	3	32.5	32.5	8.4	32.829	0.0373699	0.00776119	107.95	52
AT4G25630	FIBRILLARIN 2	FIB2, ATFIB2	FIB2	2.96223	1.74311	+	2	3.01		Nop1p	Fibrillarin	C/D snoRNP		AT4G25630.1	11	2	2	31.2	7.8	7.8	33.653	0.135638	0.00612121	13.97	8
AT1G13690	ATPASE E1	ATE1		3.50823	1.91303	+	12.22	12.7				Others DNA/RNA binding		AT1G13690.1	5	5	5	36.7	36.7	36.7	19.809	0.114865	0	31.962	9
AT1G48920	NUCLEOLIN LIKE 1	ATNUC-L1, PARL1, NUC-L1		3.18208	2.57595	+	4.51	6.59				Others DNA/RNA binding	Involved in pre-rRNA processing and ribosome assembly. Is associated with intranucleolar chromatin and pre-ribosomal particles and plays a role in controlling activation and repression of a specific subset of rRNA genes located in distinctive nucleolar organizer regions. Binds specifically rDNA chromatin and may be required to maintain rDNA chromatin structure, but is probably not required for th…	AT1G48920.1	24	24	24	32	32	32	58.773	0.0494605	0	229.07	101
AT1G03910	EXPRESSED IN: 25 PLANT STRUCTURES; EXPRESSED DURING: 13 GROWTH STAGES; CONTAINS INTERPRO DOMAIN/S: CACTIN PROTEIN, CACTUS-BINDING DOMAIN, C-TERMINAL (INTERPRO:IPR019134), CACTIN, CENTRAL REGION (INTERPRO:IPR018816); BEST ARABIDOPSIS THALIANA PROTEIN MATCH IS: UNKNOWN PROTEIN (TAIR:AT2G36815.2); HAS 11711 BLAST HITS TO 7382 PROTEINS IN 452 SPECIES: ARCHAE - 31; BACTERIA - 352; METAZOA - 6006; FUNG…	CACTIN		3.80546	3.48671	+	4.32	not detected			C19orf29	Other related to splicing	Required for embryogenesis. May be involved with the spliceosome.	AT1G03910.1;AT1G03910.2	12	12	12	20.7	20.7	20.7	78.285	0.0109336	0	92.23	27
AT5G51280	DEAD-BOX PROTEIN ABSTRAKT, PUTATIVE	RH35		3.59607	2.15233	+	7.34	4.58		Dbp2p	DDX41	Other related to splicing		AT5G51280.1	15	15	15	27.4	27.4	27.4	65.806	0.0804975	0	101.73	26
