## Supplemental table 4 for "Arabidopsis ACINUS is O-glycosylated and regulates transcription and alternative splicing of regulators of reproductive transitions"

### Sheet: Sheet1
Supplementary data 4. Primers used in this study.
RT-PCR and qPCR primers
primer sequence	primer name	purpose
TAATAAAATGGAGGATGTACAACC	ABH1F	ABH1 RT-PCR
GCAGCAGTATCTGAGAAAATAG	ABH1R	ABH1 RT-PCR
CACTCCTTCCGACATCCATTC	ABH1_R1	ABH1.2 qPCR with ABH1F
ACAAGCTTTGGGAAAATACACAC	ABH1_R2	ABH1.1 qPCR with ABH1F
TCTCCTCCGGCGATAACCT	FLCqF	FLC qPCR
GATCCCACAAGCTTGCTATCC	FLCqR	FLC qPCR
TATCGGATGACGATTCTTCGTGCAG	PP2AF	PP2A qPCR control
GCTTGGTCGACTATCGGAATGAGAG	PP2AR	PP2A qPCR control
GGATTCCCTTAGTAACGGCG	25S rRNAF	25S rRNA loading control
CTGAGGACGCTTCTCCAG	25S rRNAR	25S rRNA loading control
GACAAATCTCCGACAATCTTCC	Int1_spliced_LP	FLC antisense qPCR
CTCACACGAATAAGGTGGCTAAT	Int1_spliced_RP	FLC antisense qPCR
CGACAATCTTCCGGTGACTCT	Int1_unspliced_LP	FLC antisense qPCR
TACAAACGCTCGCCCTTATC	Int1_unspliced_RP	FLC antisense qPCR
CTCCTCCGGCGATAAGTA	class II-1_LP	FLC antisense qPCR
CTCACACGAATAAGAAAAGTAAAA	class II-1_RP	FLC antisense qPCR
ACGATAATCATAGAAAAGTAAAAGAGC	class II-2_RP	FLC antisense qPCR
AAAACACAAACAAACACAGAACC	Class II unspliced R	FLC antisense qPCR
GCACATGCCCTACCCATGAC	FLC ChiP_A_F	FLC CHIP PCR
CCCAAATCTTTGGCTACCATCG	FLC ChiP_A_R	FLC CHIP PCR
TGTGTTACCATTCAAACGGTATAATCT	FLC ChiP_B_F	FLC CHIP PCR
TCCACACATATGGCAATAGCTCAA	FLC ChiP_B_R	FLC CHIP PCR
AGGCGAGTGGTTCTTTGTTTT	FLC ChiP_C_F	FLC CHIP PCR
CTTTGCTACTTTTGCATTGCC	FLC ChiP_C_R	FLC CHIP PCR
TTGCATCACTCTCGTTTACCC	FLC ChiP_D_F	FLC CHIP PCR
GCGTCACAGAGAACAGAAAGC	FLC ChiP_D_R	FLC CHIP PCR
ACCTGGGTTTTCATTTGTTCC	FLC ChiP_E_F	FLC CHIP PCR
TCACTCAACAACATCGAGCAC	FLC ChiP_E_R	FLC CHIP PCR
TCATTGGATCTCTCGGATTTG	FLC ChiP_F_F	FLC CHIP PCR
GAATCGCAATCGATAACCAGA	FLC ChiP_F_R	FLC CHIP PCR
TCCCACTCTTGCAGTTACACAC	FLC ChiP_G_F	FLC CHIP PCR
GTCAGGTGTCTCGACAATTCC	FLC ChiP_G_R	FLC CHIP PCR
TGAACTCATGAAAGAGGCGTT	FLC ChiP_H_F	FLC CHIP PCR
GACTGCTTCCAATTCATTTGC	FLC ChiP_H_R	FLC CHIP PCR
TTGATCGATATGGGAAACAGC	FLC ChiP_I_F	FLC CHIP PCR
CAAGGTGTTCCTCCAGTTGAA	FLC ChiP_I_R	FLC CHIP PCR
GAACTAAGTCAATACTATCTG	FLC ChiP_J_F	FLC CHIP PCR
TACGGAAGTGAATTTAGTCCA	FLC ChiP_J_R	FLC CHIP PCR
TGACATCGTCTTCTTTGCTGCTTCT	CNX5F	FLC CHIP control
TGCCTTCTTGAGCTTTAACTCTTCC	CNX5R	FLC CHIP control
ATGGGAAGAAAAAAACTAGA	FLC_F	FLC semi-quantitative RT-PCR
ATTATTCTCCATCTGGCTAG	FLC_R	FLC semi-quantitative RT-PCR
TGGTGGAGAAGTTATTGAGCC	EMB2247_F	EMB2247 RT-PCR primer
GGAAAACCAGGTGTCAAGAAC	EMB2247_R	EMB2247 RT-PCR primer
CGCCAATTCCAAAACCGGTG	TRM4D_F1	TRM4D RT-PCR primer
GGCCAAAATCAAGTCCACATG	TRM4D_R1	TRM4D RT-PCR primer
GGTAATGTGGAAGAACCCAGG	TRM4D_F2	TRM4D RT-PCR primer
GTGCTTTGGCGTCTCCTTAG	TRM4D_R2	TRM4D RT-PCR primer
Cloning primers
primer sequence	primer name	purpose
CACCATGTCGTCATCGCCTTTTCCAGTCTTG	ACINUS_gF2	ACINUS cloning primer
CTTGTTATTATTCGCTGCAAGTTTAG	ACINUS_nostopR	ACINUS cloning primer
Genotyping primers
primer sequence	primer name	purpose
TGATCCATGTAGATTTCCCGGACATGA	acinus-2_gR	acinus-2 T-DNA primer, use with ACINUS-gf1 to amplify the mutant allele
GTCCATCTTCACTAACATCAGAGTCAGACCTTGAGAA	ACIUNS_gR1	amplify wild-type ACINUS genomic sequence with ACINUS_gF1
AGAATTCGCCTCCTCTTTCC	ACINUS_gF1
ATTTTGCCGATTTCGGAAC	acinus-1_gF	acinus-1 T-DNA primer, use with ACINUS_gR2 to amplify the mutant allele
CACCATGTCGTCATCGCCTTTTCCAGTCTTG	ACINUS_gF2	amplify wild-type ACINUS genomic sequence with ACINUS_gR2
TCACTTGTTATTATTCGCTGCAAGTTTA	ACIUNS_gR2
GCGTTACGAAGCTTTTGCAT	PININ-F1
GTTCCATCTCCTCCCTCCTC	PININ-R1	amplify wild-type PNN genomic sequence with ACINUS_gR2
ATATTGACCATCATACTCATTGC	o8409	pinin-1 T-DNA primer, use with PININ-F1 to amplify the mutant allele
