## Supplemental table 5 for "Arabidopsis ACINUS is O-glycosylated and regulates transcription and alternative splicing of regulators of reproductive transitions"

### Sheet: Sheet1
Supplemental data 5. Targeted quantification for AtACINUS, AtPININ, SR45 and AtSAP18 comparing Col/wild-type vs acinus-2 pinin-1 (ap) mutant.
	Protein Name
	AtACINUS	Summary						Protein Name	AtACINUS	N14: Col		N14: acinus-2pinin		N14: acinus-2pinin					Protein Name	AtACINUS	N14: Col		N14: acinus-2pinin		N14: acinus-2pinin					Protein Name	AtACINUS	N14: Col		N14: acinus-2pinin		N14: acinus-2pinin					Protein Name	AtACINUS	N14: Col		N14: acinus-2pinin		N14: acinus-2pinin
				normalized ratio (ap/Col)				Peptide Seq	2SSSPFPVLDNRPIDK16	N15: acinus-2 pinin		N15: Col		N15: Col					Peptide Seq	69ANQEPQMFPVTVGDR83	N15: acinus-2 pinin		N15: Col		N15: Col					Peptide Seq	169DAAVVQVASSEHK181	N15: acinus-2 pinin		N15: Col		N15: Col					Peptide Seq	182SENNEPFSGLDGGDSK197	N15: acinus-2 pinin		N15: Col		N15: Col
			Peptides	F1	R1	R2
			2SSSPFPVLDNRPIDK16	0.0762446	0.241271	0.221707		Fraction Number		F1-U	F1-L	R1-U	R1-L	R2-U	R2-L				Fraction Number		F1-U	F1-L	R1-U	R1-L	R2-U	R2-L				Fraction Number		F1-U	F1-L	R1-U	R1-L	R2-U	R2-L				Fraction Number		F1-U	F1-L	R1-U	R1-L	R2-U	R2-L
			69ANQEPQMFPVTVGDR83	0.111474	0.252867	0.190943		File Name		Q20200409_02.raw	Q20200409_04.raw	Q20200409_07.raw	Q20200409_09.raw	Q20200409_12.raw	Q20200409_14.raw				File Name		Q20200409_02.raw	Q20200409_04.raw	Q20200409_07.raw	Q20200409_09.raw	Q20200409_12.raw	Q20200409_14.raw				File Name		Q20200409_02.raw	Q20200409_04.raw	Q20200409_07.raw	Q20200409_09.raw	Q20200409_12.raw	Q20200409_14.raw				File Name		Q20200409_02.raw	Q20200409_04.raw	Q20200409_07.raw	Q20200409_09.raw	Q20200409_12.raw	Q20200409_14.raw
			169DAAVVQVASSEHK181	0.0702924	0.250889	0.182678		Light(N14)	mass/charge (m/z)	857.444	857.444	857.444	857.444	857.444	857.444				Light(N14)	mass/charge (m/z)	844.907	844.907	844.907	844.907	844.907	844.907				Light(N14)	mass/charge (m/z)	447.565	447.565	447.565	447.565	447.565	447.565				Light(N14)	mass/charge (m/z)	826.855	826.855	826.855	826.855	826.855	826.855
			182SENNEPFSGLDGGDSK197	0.125016	0.243494	0.198692			Peak area	688678	80599	4037	112718	15038	268595					Peak area	2435852	229293	93492	432349	180945	770742					Peak area	3077037	111953	279863	756116	142142	652830					Peak area	3671331	257905	164747	757054	112681	687612
			472AVQELLGK479	0	0	0
			524HLIAEFVR531	0.00099341	0.00445512	0.00427822		Heavy(N15)	mass/charge (m/z)	867.414	867.414	867.414	867.414	867.414	867.414				Heavy(N15)	mass/charge (m/z)	855.376	855.376	855.376	855.376	855.376	855.376				Heavy(N15)	mass/charge (m/z)	453.215	453.215	453.215	453.215	453.215	453.215				Heavy(N15)	mass/charge (m/z)	836.327	836.327	836.327	836.327	836.327	836.327
			580LPLPPPPPIAPEEQEPPIVTLDDLFK605	0	0	0			Peak area	0	27567	309826	17809	844360	98390					Peak area	25187	114447	1255909	152022	3294281	378638					Peak area	40663	64693	2629076	166615	3045878	161028					Peak area	52175	178697	2252741	310378	2655574	312602
			613IYYLPLSEEQVAAK626	0	0.00395275	0.00736276
								Sum of Light areas (U + L)		769277		116755		283633					Sum of Light areas (U + L)		2665145		525841		951687					Sum of Light areas (U + L)		3188990		1035979		794972					Sum of Light areas (U + L)		3929236		921801		800293
			Median (N-terminal) (ap/Col)		0.194817			Sum of Heavy areas (U + L)		27567		327635		942750					Sum of Heavy areas (U + L)		139634		1407931		3672919					Sum of Heavy areas (U + L)		105356		2795691		3206906					Sum of Heavy areas (U + L)		230872		2563119		2968176
			Median (C-terminal) (ap/Col)		0			Ratio (ap/Col)		0.0358349		0.356357		0.300857					Ratio (ap/Col)		0.0523926		0.373485		0.259109					Ratio (ap/Col)		0.0330374		0.370563		0.247894					Ratio (ap/Col)		0.0587575		0.35964		0.269625
								Tublin control ratio (ap/Col)		0.47		1.477		1.357					Tublin control ratio (ap/Col)		0.47		1.477		1.357					Tublin control ratio (ap/Col)		0.47		1.477		1.357					Tublin control ratio (ap/Col)		0.47		1.477		1.357
								Normalized ratio		0.0762446		0.241271		0.221707					Normalized ratio		0.111474		0.252867		0.190943					Normalized ratio		0.0702924		0.250889		0.182678					Normalized ratio		0.125016		0.243494		0.198692
	Protein Name
	AtPININ	Summary						Protein Name	AtPININ	N14: Col		N14: acinus-2pinin		N14: acinus-2pinin					Protein Name	AtPININ	N14: Col		N14: acinus-2pinin		N14: acinus-2pinin					Protein Name	AtPININ	N14: Col		N14: acinus-2pinin		N14: acinus-2pinin
				normalized ratio (ap/Col)				Peptide Seq	81VDGEDVSKDGEFPVDGNGTQVK102	N15: acinus-2 pinin		N15: Col		N15: Col					Peptide Seq	166MLGNLLGTLEK176	N15: acinus-2 pinin		N15: Col		N15: Col					Peptide Seq	290TFLEWK295	N15: acinus-2 pinin		N15: Col		N15: Col
			Peptides	F1	R1	R2
			81VDGEDVSKDGEFPVDGNGTQVK102	0	0	0		Fraction Number		F1-U	F1-L	R1-U	R1-L	R2-U	R2-L				Fraction Number		F1-U	F1-L	R1-U	R1-L	R2-U	R2-L				Fraction Number		F1-U	F1-L	R1-U	R1-L	R2-U	R2-L
			166MLGNLLGTLEK176	0	0	0		File Name		Q20200409_02.raw	Q20200409_04.raw	Q20200409_07.raw	Q20200409_09.raw	Q20200409_12.raw	Q20200409_14.raw				File Name		Q20200409_02.raw	Q20200409_04.raw	Q20200409_07.raw	Q20200409_09.raw	Q20200409_12.raw	Q20200409_14.raw				File Name		Q20200409_02.raw	Q20200409_04.raw	Q20200409_07.raw	Q20200409_09.raw	Q20200409_12.raw	Q20200409_14.raw
			290TFLEWK295	0	0	0		Light(N14)	mass/charge (m/z)	764.692	764.692	764.692	764.692	764.692	764.692				Light(N14)	mass/charge (m/z)	594.836	594.836	594.836	594.836	594.836	594.836				Light(N14)	mass/charge (m/z)	412.221	412.221	412.221	412.221	412.221	412.221
									Peak area	57730	49993	0	0	0	0					Peak area	168091	185339	0	0	0	0					Peak area	93488	94122	0	0	0	0
			Median (ap/Col)		0			Heavy(N15)	mass/charge (m/z)	773.333	773.333	773.333	773.333	773.333	773.333				Heavy(N15)	mass/charge (m/z)	601.317	601.317	601.317	601.317	601.317	601.317				Heavy(N15)	mass/charge (m/z)	416.209	416.209	416.209	416.209	416.209	416.209
									Peak area	0	0	14685	83701	36382	72538					Peak area	0	0	140734	136733	474082	474059					Peak area	0	0	66375	84945	145106	148066
								Sum of Light areas (U + L)		107723		0		0					Sum of Light areas (U + L)		353430		0		0					Sum of Light areas (U + L)		187610		0		0
														500																				500
								Sum of Heavy areas (U + L)		0		98386		108920					Sum of Heavy areas (U + L)		0		277467		948141					Sum of Heavy areas (U + L)		0		151320		293172
																																500
								Ratio (ap/Col)		0		0		0					Ratio (ap/Col)		0		0		0					Ratio (ap/Col)		0		0		0
								Tublin control ratio (ap/Col)		0.47		1.477		1.357					Tublin control ratio (ap/Col)		0.47		1.477		1.357					Tublin control ratio (ap/Col)		0.47		1.477		1.357
								Normalized ratio		0		0		0					Normalized ratio		0		0		0					Normalized ratio		0		0		0
	Protein Name
	SR45	Summary						Protein Name	SR45	N14: Col		N14: acinus-2pinin		N14: acinus-2pinin					Protein Name	SR45	N14: Col		N14: acinus-2pinin		N14: acinus-2pinin					Protein Name	SR45	N14: Col		N14: acinus-2pinin		N14: acinus-2pinin					Protein Name	SR45	N14: Col		N14: acinus-2pinin		N14: acinus-2pinin
				normalized ratio (ap/Col)				Peptide Seq	93AVQESLVLHVDSLSR107	N15: acinus-2 pinin		N15: Col		N15: Col					Peptide Seq	140GHGYVEFK147	N15: acinus-2 pinin		N15: Col		N15: Col					Peptide Seq	155AQLYMDGAQIDGK167	N15: acinus-2 pinin		N15: Col		N15: Col					Peptide Seq	199SDNAAADAEKDGGPR213	N15: acinus-2 pinin		N15: Col		N15: Col
			Peptides	F1	R1	R2
			93AVQESLVLHVDSLSR107	0.0289164	0.0684485	0.0534033		Fraction Number		F1-U	F1-L	R1-U	R1-L	R2-U	R2-L				Fraction Number		F1-U	F1-L	R1-U	R1-L	R2-U	R2-L				Fraction Number		F1-U	F1-L	R1-U	R1-L	R2-U	R2-L				Fraction Number		F1-U	F1-L	R1-U	R1-L	R2-U	R2-L
			140GHGYVEFK147	0.0153102	0	0		File Name		Q20200409_02.raw	Q20200409_04.raw	Q20200409_07.raw	Q20200409_09.raw	Q20200409_12.raw	Q20200409_14.raw				File Name		Q20200409_02.raw	Q20200409_04.raw	Q20200409_07.raw	Q20200409_09.raw	Q20200409_12.raw	Q20200409_14.raw				File Name		Q20200409_02.raw	Q20200409_04.raw	Q20200409_07.raw	Q20200409_09.raw	Q20200409_12.raw	Q20200409_14.raw				File Name		Q20200409_02.raw	Q20200409_04.raw	Q20200409_07.raw	Q20200409_09.raw	Q20200409_12.raw	Q20200409_14.raw
			155AQLYMDGAQIDGK167	0.0434433	0.0468829	0.0613261		Light(N14)	mass/charge (m/z)	551.637	551.637	551.637	551.637	551.637	551.637				Light(N14)	mass/charge (m/z)	468.732	468.732	468.732	468.732	468.732	468.732				Light(N14)	mass/charge (m/z)	705.34	705.34	705.34	705.34	705.34	705.34				Light(N14)	mass/charge (m/z)	491.89	491.89	491.89	491.89	491.89	491.89
			199SDNAAADAEKDGGPR213	0.00899349	0.03381	0.0599771			Peak area	5519269	2281	168961	0	653818	0					Peak area	123422	0	0	0	0	0					Peak area	2326456	273	116157	976	288134	8492					Peak area	1569279	0	62089	179	153777	0
								Heavy(N15)	mass/charge (m/z)	558.616	558.616	558.616	558.616	558.616	558.616				Heavy(N15)	mass/charge (m/z)	474.216	474.216	474.216	474.216	474.216	474.216				Heavy(N15)	mass/charge (m/z)	713.316	713.316	713.316	713.316	713.316	713.316				Heavy(N15)	mass/charge (m/z)	498.537	498.537	498.537	498.537	498.537	498.537
									Peak area	38051	36558	1678539	0	9052193	7644					Peak area	883	0	120297	0	95768	0					Peak area	31528	15706	1670185	28737	3531396	47881					Peak area	6050	545	1248095	4265	1896609	698
			median (ap/Col)		0.0386266
								Sum of Light areas (U + L)		5521550		168961		653818					Sum of Light areas (U + L)		123422		0		0					Sum of Light areas (U + L)		2326729		117133		296626					Sum of Light areas (U + L)		1569279		62268		153777
																			(imputed)			500	500		500
								Sum of Heavy areas (U + L)		74609		1678539		9059837					Sum of Heavy areas (U + L)		883		120297		95768					Sum of Heavy areas (U + L)		47234		1698922		3579277					Sum of Heavy areas (U + L)		6595		1252360		1897307
								Ratio (ap/Col)		0.0135123		0.10066		0.0721666					Ratio (ap/Col)		0.00715432		0		0					Ratio (ap/Col)		0.0203006		0.0689455		0.0828732					Ratio (ap/Col)		0.00420257		0.0497205		0.0810501
								Tublin control ratio (ap/Col)		0.47		1.477		1.357					Tublin control ratio (ap/Col)		0.47		1.477		1.357					Tublin control ratio (ap/Col)		0.47		1.477		1.357					Tublin control ratio (ap/Col)		0.47		1.477		1.357
								Normalized ratio		0.0287496		0.0681514		0.053181					Normalized ratio		0.0152219		0		0					Normalized ratio		0.0431928		0.0466794		0.0610709					Normalized ratio		0.00894163		0.0336632		0.0597274
	Protein Name
	SAP18	Summary						Protein Name	SAP18	N14: Col		N14: acinus-2pinin		N14: acinus-2pinin					Protein Name	SAP18	N14: Col		N14: acinus-2pinin		N14: acinus-2pinin					Protein Name	SAP18	N14: Col		N14: acinus-2pinin		N14: acinus-2pinin
				normalized ratio (ap/Col)				Peptide Seq	8QGGGRPLPPPPR19	N15: acinus-2 pinin		N15: Col		N15: Col					Peptide Seq	100LSFAFVYPNNK110	N15: acinus-2 pinin		N15: Col		N15: Col					Peptide Seq	117EVGETMAYPNR127	N15: acinus-2 pinin		N15: Col		N15: Col
			Peptides	F1	R1	R2
			8QGGGRPLPPPPR19	0.00384534	0.00984221	0.00674326		Fraction Number		F1-U	F1-L	R1-U	R1-L	R2-U	R2-L				Fraction Number		F1-U	F1-L	R1-U	R1-L	R2-U	R2-L				Fraction Number		F1-U	F1-L	R1-U	R1-L	R2-U	R2-L
			100LSFAFVYPNNK110	0.0376564	0.0394815	0.0547901		File Name		Q20200409_02.raw	Q20200409_04.raw	Q20200409_07.raw	Q20200409_09.raw	Q20200409_12.raw	Q20200409_14.raw				File Name		Q20200409_02.raw	Q20200409_04.raw	Q20200409_07.raw	Q20200409_09.raw	Q20200409_12.raw	Q20200409_14.raw				File Name		Q20200409_02.raw	Q20200409_04.raw	Q20200409_07.raw	Q20200409_09.raw	Q20200409_12.raw	Q20200409_14.raw
			117EVGETMAYPNR127	0.0169163	0.027078	0.0402779		Light(N14)	mass/charge (m/z)	410.235	410.235	410.235	410.235	410.235	410.235				Light(N14)	mass/charge (m/z)	650.34	650.34	650.34	650.34	650.34	650.34				Light(N14)	mass/charge (m/z)	633.793	633.793	633.793	633.793	633.793	633.793
									Peak area	15976	1679177	13287	20912	4324	6877					Peak area	1719	4618275	0	153480	89391	397827					Peak area	53361	3720031	1295	186473	48604	165968
								Heavy(N15)	mass/charge (m/z)	416.55	416.55	416.55	416.55	416.55	416.55				Heavy(N15)	mass/charge (m/z)	657.319	657.319	657.319	657.319	657.319	657.319				Heavy(N15)	mass/charge (m/z)	641.271	641.271	641.271	641.271	641.271	641.271
									Peak area	2028	1018	17154	2345662	16620	1212568					Peak area	12688	69079	0	2631951	8641	6544378					Peak area	4854	24974	36332	4679015	4255	3937937
			median(ap/Col)		0.027078
								Sum of Light areas (U + L)		1695153		34199		11201					Sum of Light areas (U + L)		4619994		153480		487218					Sum of Light areas (U + L)		3773392		187768		214572
								Sum of Heavy areas (U + L)		3046		2362816		1229188					Sum of Heavy areas (U + L)		81767		2631951		6553019					Sum of Heavy areas (U + L)		29828		4715347		3942192
								Ratio (ap/Col)		0.00179689		0.0144738		0.00911252					Ratio (ap/Col)		0.0176985		0.0583142		0.0743502					Ratio (ap/Col)		0.00790482		0.0398206		0.0544296
								Tublin control ratio (ap/Col)		0.47		1.477		1.357					Tublin control ratio (ap/Col)		0.47		1.477		1.357					Tublin control ratio (ap/Col)		0.47		1.477		1.357
								Normalized ratio		0.00382317		0.00979948		0.0067152					Normalized ratio		0.0376564		0.0394815		0.0547901					Normalized ratio		0.0168188		0.0269605		0.0401103
	Protein Name
	Tubulin 2		Summary	Ratio(ap/Col)				Protein Name	Tublin2	N14: Col		N14: acinus-2pinin		N14: acinus-2pinin					Protein Name	Tublin2	N14: Col		N14: acinus-2pinin		N14: acinus-2pinin
			Peptides	F1	R1	R2		Peptide Seq	LAVNLIPFPR	N15: acinus-2 pinin		N15: Col		N15: Col					Peptide Seq	YTGDSDLQLER	N15: acinus-2 pinin		N15: Col		N15: Col
			LAVNLIPFPR	0.459339	1.43537	1.25024
			YTGDSDLQLER	0.481505	1.5186	1.46281		Fraction Number		F1-U	F1-L	R1-U	R1-L	R2-U	R2-L				Fraction Number		F1-U	F1-L	R1-U	R1-L	R2-U	R2-L
								File Name		Q20200409_02.raw	Q20200409_04.raw	Q20200409_07.raw	Q20200409_09.raw	Q20200409_12.raw	Q20200409_14.raw				File Name		Q20200409_02.raw	Q20200409_04.raw	Q20200409_07.raw	Q20200409_09.raw	Q20200409_12.raw	Q20200409_14.raw
			median (ap/Col)	0.470422	1.47699	1.35652		Light(N14)	mass/charge (m/z)	570.35	570.35	570.35	570.35	570.35	570.35				Light(N14)	mass/charge (m/z)	648.807	648.807	648.807	648.807	648.807	648.807
									Peak area	32839436	200796672	30172400	209758000	62250360	469081056					Peak area	16103493	110368304	24524872	207427632	16807788	249390064
								Heavy(N15)	mass/charge (m/z)	577.33	577.33	577.33	577.33	577.33	577.33				Heavy(N15)	mass/charge (m/z)	656.285	656.285	656.285	656.285	656.285	656.285
									Peak area	17768356	89549880	20399456	146755760	53082592	371902208					Peak area	9420292	51476484	15817388	136923360	12263300	169713744
								Sum of Light areas (U + L)		233636108		239930400		531331416					Sum of Light areas (U + L)		126471797		231952504		266197852
								Sum of Heavy areas (U + L)		107318236		167155216		424984800					Sum of Heavy areas (U + L)		60896776		152740748		181977044
								Ratio (ap/Col)		0.459339		1.43537		1.25024					Ratio (ap/Col)		0.481505		1.5186		1.46281
